# Alterations in protein kinase networks in astrocytes and neurons derived from patients with familial Alzheimer’s Disease

**DOI:** 10.1101/2022.06.14.496149

**Authors:** Nicholas D. Henkel, Alex Joyce, Elizabeth Shedroff, Ali Sajid Imami, Khaled Alganem, Abdul-rizaq Hamoud, Chongchong Xu, Benjamin Siciliano, Tao Ma, Zhexing Wen, Robert E. McCullumsmith

## Abstract

Neurons and astrocytes derived from Alzheimer’s Disease (AD) patient induced pluripotent stem cells are an evolving technology used to study the pathogenesis and etiology of AD. As the utility of mouse models of AD are increasingly coming into questions, using iPSC technology may offer an opportunity to study this disease with human substrates. Herein, we using a hypothesis generating platform, the PamGene12 Kinome Array, to identify core protein kinases in neurons and astrocytes derived from familial AD patient iPSCs. We identified five core protein kinases in these cells and examined the pathways in which they are enriched. Importantly, we complement our findings using an in-silico approach with postmortem AD brain datasets. While these protein kinases have been conceptualized in the context of traditional AD pathology, they have not been explored in the context of aberrant signaling in the pathophysiology of the disease.
