## Supplemental Table 1 for "Alterations in protein kinase networks in astrocytes and neurons derived from patients with familial Alzheimer’s Disease"

### Sheet: Sheet1
ASTROCYTES
	No Treatment PS1 Male							No Treatment PS1 Female							No Treatment APP Male
	Kinase	Observed	SamplingAvg	SD	z			Kinase	Observed	SamplingAvg	SD	z	z		Kinase	Observed	SamplingAvg	SD	z	Z
	DMPK	63	54.106	2.734	3.253			MLCK	5	2.57	1.097	2.215	2.21513		RAD53	17	13.636	0.961	1.408	3.50052
	PKG	33	25.184	2.872	2.722			MARK	5	3.106	1.222	1.55	1.54992		PIM	34	29.241	2.773	3.867	1.71619
	PIM	44	37.239	2.985	2.265			RAD53	21	17.166	2.541	1.509	1.50885		RSK	39	34.288	2.811	1.676	1.67627
	RSK	50	43.548	2.958	2.181			PKCH	11	8.319	1.903	1.408	1.40883		PKCA	53	49.754	2.747	3.566	1.18165
	PKA	37	31.5	3	1.833			PKN	2	1.017	0.72	1.366	1.36528		MSN	3	1.646	2.678	1.843	0.505601
	PKCA	67	63.498	2.1	1.668			PAKB	2	1.058	0.697	1.353	1.35151		BARK2	0	1.215	3.015	1.621	-0.402985
	MARK	5	3.1	1.204	1.579			VRK1	4	2.555	1.074	1.346	1.34544		ATM	0	1.617	2.869	2.075	-0.563611
	SGK	17	13.597	2.334	1.458			COT	4	2.59	1.089	1.295	1.29477		GSK	6	8.718	2.758	2.317	-0.985497
	RAD53	21	17.364	2.494	1.458			AMPK	15	12.457	2.171	1.172	1.17135		MTOR	7	10.226	2.636	1.474	-1.22382
	PAKB	2	1.032	0.698	1.387			PIM	40	36.768	3.057	1.057	1.05725		RAF	7	9.861	2.292	1.586	-1.24825
	GSK	8	10.968	2.128	-1.395			ULK	0	0.535	0.499	1.072	-1.07214		CK1	13	16.887	2.883	2.544	-1.34825
	PDK1	29	33.164	2.942	-1.415			VNK	0	0.536	0.499	1.075	-1.07415		DAPK	6	9.886	2.869	2.159	-1.35448
	NUAK	0	1.035	0.703	-1.473			PKD	19	22.297	2.73	1.207	-1.20769		SGK	7	10.634	2.574	1.307	-1.41181
	NAK	0	1.051	0.705	-1.491			GRK	4	6.193	1.666	1.316	-1.31633		MST	6	10.296	2.892	3.147	-1.48548
	CAMK2	6	8.938	1.95	-1.507			JNK	21	24.832	2.819	1.359	-1.35935		NMO	1	4.563	2.175	1.315	-1.63816
	TLK	0	1.066	0.698	-1.526			DYRK	24	27.951	2.866	1.379	-1.37858		IKK	19	23.887	2.917	1.632	-1.67535
	TTK	0	1.077	0.692	-1.556			STE11	3	5.126	1.527	1.393	-1.39227		PHK	35	39.935	2.635	2.681	-1.87287
	LKB	3	5.74	1.606	-1.706			TLK	0	1.016	0.708	1.435	-1.43503		QIK	23	29.195	2.275	1.888	-2.72308
	MTOR	9	13.101	2.25	-1.823			MTOR	9	12.957	2.316	1.708	-1.70855		P38	15	21.39	2.216	1.456	-2.88357
	ATM	0	2.088	0.986	-2.118			RIPK	15	19.645	2.694	1.724	-1.7242		PDK1	20	25.951	2.049	1.326	-2.90434
	JNK	19	25.231	2.845	-2.19			IKK	25	30.153	2.908	1.772	-1.77201		CDK	34	41.064	2.018	1.608	-3.5005
	PLK	18	24.212	2.814	-2.207			GSK	7	10.903	2.12	1.841	-1.84104		DYRK	13	22.1	2.212	1.757	-4.11392
	FRAY	6	10.591	2.052	-2.237			PDK1	27	32.654	2.92	1.936	-1.9363		PLK	9	18.794	1.638	2.175	-5.97924
	DYRK	20	28.363	2.874	-2.91			PLK	18	23.865	2.763	2.122	-2.12269		ERK	17	24.334	0.846	1.437	-8.66903
	NMO	1	5.748	1.531	-3.102			NMO	1	5.666	1.591	2.933	-2.93275		JNK	9	19.724	0.968	1.67	-11.0785
NEURONS
	No Treatment PS1 Male							No Treatment PS1 Female							No Treatment APP Male
	Kinase	Observed	SamplingAvg	SD	z			Kinase	0bserved	SamplingAvg	SD	z			Kinase	Observed	SamplingAvg	SD	z
	PKA	33	20.382	2.731	4.62029			PKA	50	38.385	2.761	4.20681			PKA	49	37.4	2.862	4.05311
	PKG	26	16.248	2.725	3.57872			RAD53	29	21.042	2.443	3.25747			PAKA	29	20.628	2.403	3.48398
	RSK	38	28.288	2.804	3.46362			RSK	62	52.941	2.813	3.22041			DMPK	73	64.304	2.549	3.41153
	RAD53	19	11.145	2.425	3.23918			PIM	54	45.214	2.785	3.15476			RSK	61	51.826	2.869	3.19763
	PIM	33	24.166	2.855	3.09422			PKG	39	30.674	2.721	3.0599			RAD53	28	20.602	2.391	3.0941
	CAMK1	13	7.179	1.967	2.95933			DMPK	73	65.699	2.567	2.84418			PIM	53	44.3	2.859	3.04302
	PAKA	17	11.152	2.376	2.46128			PAKA	28	21.036	2.463	2.82745			PKG	38	29.89	2.698	3.00593
	DMPK	41	35.039	2.512	2.37301			PKC	11	7.004	1.553	2.57308			AKT	32	24.96	2.609	2.69835
	RIPK	19	13.001	2.544	2.3581			AKT	32	25.634	2.605	2.44376			PKD	33	26.852	2.688	2.2872
	PKCD	8	4.448	1.608	2.20896			PKCA	82	77.249	1.964	2.41904			PKCA	80	75.548	1.983	2.24508
	PKC	7	3.739	1.515	2.15248			MAPKAPK	38	31.377	2.751	2.40749			PKCH	14	9.943	1.821	2.2279
	PKD	20	14.674	2.627	2.02741			AMPK	20	15.28	2.169	2.17612			PHK	66	60.508	2.71	2.02657
	HAL	2	0.689	0.671	1.9538			PKD	33	27.468	2.631	2.10262			PKC	10	6.866	1.575	1.98984
	AMPK	12	8.191	2.138	1.78157			PDK1	34	40.139	2.855	-2.15026			MST	11	15.57	2.21	-2.06787
	PDHK	26	21.075	2.784	1.76904			GSK	9	13.424	2.01	-2.201			PDK1	33	39.35	2.907	-2.18438
	CHK1	7	4.416	1.599	1.61601			P38	27	33.173	2.754	-2.24147			STE11	3	6.249	1.48	-2.19527
	VRK1	0	1.703	1.053	-1.61728			CDK	58	63.799	2.569	-2.2573			LKB	3	6.79	1.566	-2.42018
	LKB	1	3.745	1.504	-1.82513			STE11	3	6.415	1.503	-2.27212			CDK	55	62.358	2.605	-2.82457
	MST	4	8.536	2.164	-2.09612			STE7	26	32.638	2.759	-2.40594			STE7	24	31.875	2.786	-2.82663
	NMO	0	3.771	1.521	-2.47929			LKB	3	7.057	1.508	-2.69032			PLK	20	28.645	2.679	-3.22695
	P38	10	17.63	2.723	-2.80206			PLK	22	29.404	2.659	-2.78451			P38	23	32.495	2.767	-3.43151
	PDK1	13	21.43	2.906	-2.90089			JNK	21	30.587	2.776	-3.45353			NMO	1	6.805	1.585	-3.66246
	JNK	8	16.376	2.692	-3.11144			NM0	1	7.028	1.524	-3.95538			ERK	25	36.832	2.829	-4.1824
	ERK	10	20.135	2.755	-3.67877			ERK	26	37.647	2.853	-4.08237			JNK	18	29.942	2.701	-4.42133
	DYRK	7	18.41	2.774	-4.11319			DYRK	23	34.541	2.697	-4.2792			DYRK	21	33.73	2.824	-4.50779
