## Supplemental Table 2 for "Alterations in protein kinase networks in astrocytes and neurons derived from patients with familial Alzheimer’s Disease"

### Sheet: Sheet1
KRSA ID	Family	Kinase (UKA ID)	HGNC
LKB	CAMKL	LKB1	STK11
RSK	RSK	P70S6K(B)	RPS6KB2
RSK	RSK	P70S6K	RPS6KB1
RSK	RSK	N/A	RPS6KA6
RSK	RSK	MSK1	RPS6KA5
RSK	RSK	MSK2	RPS6KA4
RSK	RSK	RSK2	RPS6KA3
RSK	RSK	RSK1/P90RSK	RPS6KA2
RSK	RSK	RSK3	RPS6KA1
DMPK	DMPK	ROCK2	ROCK2
DMPK	DMPK	ROCK1	ROCK1
DYRK	DYRK	PRP4	PRPF4B
PKA	PKA	PRKY	PRKY
PKA	PKA	PRKX	PRKX
PGK	PKG	PKG2	PRKG2
PKG	PKG	PKG1	PRKG1
PKD	PKD	PKD3	PRKD3
PKD	PKD	PKD2	PRKD2
PKD	PKD	PKD1	PRKD1
PKCD	PKC	PKC(ZETA)	PRKCZ
PKCD	PKC	PKC(THETA)	PRKCQ
PKCI	PKC	PKC(IOTA)	PRKCI
PKCH	PKC	PKC(ETA)	PRKCH
PKCA	PKC	PKC(GAMMA)	PRKCG
PKCH	PKC	PKC(EPSILON)	PRKCE
PKCD	PKC	PKC(DELTA)	PRKCD
PKCA	PKC	PKC(BETA)	PRKCB
PKCA	PKC	PKC(ALPHA)	PRKCA
PKA	PKA	PKA(B)	PRKACG
PKA	PKA	N/A	PRKACB
PKA	PKA	PKA(A)	PRKACA
PLK	PLK	PLK4	PLK4
PLK	PLK	PLK3	PLK3
PLK	PLK	N/A	PLK2
PLK	PLK	PLK1	PLK1
PIM	PIM	PIM3	PIM3
PIM	PIM	PIM2	PIM2
PIM	PIM	PIM1	PIM1
PDK1	PDHK	N/A	PDK4
PDHK	PDHK	N/A	PDK3
PDHK	PDHK	N/A	PDK2
PDK1	PDHK	PDHK1	PDK1
PAKA	STE20	PAK3	PAK3
PAKA	STE20	PAK2	PAK2
PAKA	STE20	PAK1	PAK1
NMO	MAPK	NLK	NLK
MTOR	MTOR	MTOR/FRAP	MTOR
ERK			MAPK1
ERK			MAPK3
JNK	MAPK	JNK2	MAPK9
JNK	MAPK	JNK1	MAPK8
P38	MAPK	MAPK14	MAPK14
P38	MAPK	P38(D)	MAPK13
P38	MAPK	P38(G)	MAPK12
P38	MAPK	P38(B)	MAPK11
JNK	MAPK	JNK3	MAPK10
DYRK	DYRK	HIPK4	HIPK4
DYRK	DYRK	HIPK3	HIPK3
DYRK	DYRK	HIPK2	HIPK2
DYRK	DYRK	HIPK1	HIPK1
GSK	GSK	GSK3(B)	GSK3B
GSK	GSK	GSK3(A)	GSK3A
EGFR	EGFR	HER4	ERBB4
EGFR	EGFR	HER3	ERBB3
EGFR	EGFR	HER2	ERBB2
DYRK	DYRK	DYRK4	DYRK4
DYRK	DYRK	DYRK3	DYRK3
DYRK	DYRK	DYRK2	DYRK2
DYRK	DYRK	DYRK1B	DYRK1B
DYRK	DYRK	DYRK1A	DYRK1A
DMPK	DMPK	DMPK	DMPK
DMPK	DMPK	N/A	CIT
RAD53	RAD53	CHK2	CHEK2
DMPK	DMPK	N/A	CDC42BPG
DMPK	DMPK	MRCK(B)	CDC42BPB
DMPK	DMPK	MRCK(A)	CDC42BPA
