## Supplemental Table 6 for "Alterations in protein kinase networks in astrocytes and neurons derived from patients with familial Alzheimer’s Disease"

### Sheet: ad_correlation_coefficients
correlation coefficients	Dataset	CHEK2_OE	DYRK1A_KD	MAPK8_KD	PDK1_KD	PIM1_OE			p-values	Dataset	CHEK2_OE	DYRK1A_KD	MAPK8_KD	PDK1_KD	PIM1_OE
	AMP_AD_MAYO_CBE_ALL	0.0353986	-0.05415	-0.0218582	0.0744047	0.141088				AMP_AD_MAYO_CBE_ALL	0.646751	0.600283	0.70239	0.457348	0.165831
	AMP_AD_MAYO_TCX_ALL	-0.0788555	0.125108	0.0310002	0.191311	0.0795984				AMP_AD_MAYO_TCX_ALL	0.306707	0.224548	0.587839	0.0540838	0.435915
	AMP_AD_MAYO_CBE_FEMALE	0.0374604	-0.0169169	-0.0053229	0.0515628	0.109042				AMP_AD_MAYO_CBE_FEMALE	0.627683	0.870053	0.925874	0.606774	0.285159
	AMP_AD_MAYO_CBE_MALE	0.0241441	-0.0980299	-0.0417318	0.0989422	0.15874				AMP_AD_MAYO_CBE_MALE	0.754643	0.34201	0.465555	0.322476	0.118478
	AMP_AD_MAYO_TCX_FEMALE	-0.0723585	0.105583	0.0305931	0.164444	0.090772				AMP_AD_MAYO_TCX_FEMALE	0.348394	0.305923	0.592755	0.0986169	0.374054
	AMP_AD_MAYO_TCX_MALE	-0.0760902	0.148739	0.0311393	0.215503	0.0691321				AMP_AD_MAYO_TCX_MALE	0.324032	0.148093	0.586164	0.0296093	0.498785
	AMP_AD_MSSM_FP_ALL	-0.0959702	0.230498	0.0405939	0.0857423	0.00770549				AMP_AD_MSSM_FP_ALL	0.221541	0.023862	0.484376	0.396323	0.939974
	AMP_AD_MSSM_STG_ALL	-0.066178	0.133404	0.163278	0.138147	0.0383264				AMP_AD_MSSM_STG_ALL	0.399825	0.195057	0.00464694	0.170473	0.707897
	AMP_AD_MSSM_PHG_ALL	-0.0555191	0.162915	0.167657	0.230401	0.115104				AMP_AD_MSSM_PHG_ALL	0.480127	0.112754	0.00364294	0.0211016	0.259065
	AMP_AD_MSSM_IFG_ALL	-0.0456577	0.196554	0.124881	0.0710706	0.0832999				AMP_AD_MSSM_IFG_ALL	0.561555	0.0549382	0.0308649	0.482268	0.414806
	AMP_AD_MSSM_IFG_MALE	-0.0182651	0.253034	0.121154	0.047535	-0.0127595				AMP_AD_MSSM_IFG_MALE	0.816431	0.0128694	0.0362702	0.638613	0.900763
	AMP_AD_MSSM_IFG_FEMALE	-0.0543943	0.15051	0.0894979	0.0832441	0.174844				AMP_AD_MSSM_IFG_FEMALE	0.489081	0.143268	0.122545	0.410277	0.0850787
	AMP_AD_MSSM_FP_MALE	-0.0059685	0.128446	-0.0248407	-0.057131	-0.0752229				AMP_AD_MSSM_FP_MALE	0.939538	0.212325	0.668794	0.572353	0.461634
	AMP_AD_MSSM_FP_FEMALE	-0.13442	0.184134	0.0647511	0.162291	0.0615679				AMP_AD_MSSM_FP_FEMALE	0.0861531	0.0725122	0.264365	0.106696	0.547012
	AMP_AD_MSSM_PHG_MALE	-0.00435655	0.243006	0.158457	0.18601	0.0747852				AMP_AD_MSSM_PHG_MALE	0.955848	0.0170491	0.00603516	0.063894	0.464252
	AMP_AD_MSSM_PHG_FEMALE	-0.082912	0.109116	0.155002	0.23216	0.107743				AMP_AD_MSSM_PHG_FEMALE	0.291202	0.28993	0.00724751	0.0201111	0.290972
	AMP_AD_MSSM_STG_MALE	-0.0258721	0.146889	0.139885	0.0951322	-0.069863				AMP_AD_MSSM_STG_MALE	0.742272	0.153257	0.0154938	0.346449	0.494247
	AMP_AD_MSSM_STG_FEMALE	-0.0894808	0.104959	0.150419	0.152086	0.116984				AMP_AD_MSSM_STG_FEMALE	0.254522	0.308808	0.00918907	0.130906	0.251311
	AMP_AD_ROSMAP_DLPFC_ALL	0.0580888	0.190863	0.00879946	0.105645	-0.0663104				AMP_AD_ROSMAP_DLPFC_ALL	0.458622	0.0639187	0.879362	0.298007	0.520936
	AMP_AD_ROSMAP_DLPFC_FEMALE	0.0619351	0.214123	0.0121427	0.126723	-0.0683249				AMP_AD_ROSMAP_DLPFC_FEMALE	0.429363	0.0371951	0.834099	0.211333	0.508324
	AMP_AD_ROSMAP_DLPFC_MALE	0.016907	0.0768715	-0.00324244	-0.00240456	-0.0449269				AMP_AD_ROSMAP_DLPFC_MALE	0.829347	0.45904	0.9554	0.981155	0.66382
