## Supplemental Table 5 for "Alterations in protein kinase networks in astrocytes and neurons derived from patients with familial Alzheimer’s Disease"

### Sheet: Sheet 1 - Supp Table 4_p-Values
Supp Table 4_p-Values Intersection Kinases RNA-Seq AD Datasets
HGNC_Symbol	AMP_AD_MAYO_CBE_ALL	AMP_AD_MAYO_TCX_ALL	AMP_AD_MSSM_FP_ALL	AMP_AD_MSSM_PHG_ALL	AMP_AD_MSSM_STG_ALL	AMP_AD_ROSMAP_DLPFC_ALL
CHEK2	0.31, p=0.00385	0.32, p=0.00305	NA	NA	NA	0.13, p=0.02333
DYRK1A	0.05, p=0.04243	-0.01, p=0.67592	0.02, p=0.35616	0.06, p=0.01289	0.02, p=0.3715	0.04, p=0.00645
MAPK8	-0.07, p=0.09519	-0.21, p=0	-0.02, p=0.65141	-0.18, p=1e-05	-0.13, p=0.00087	-0.04, p=0.07908
PDK1	-0.15, p=0.07195	-0.23, p=0.00771	-0.08, p=0.04948	-0.09, p=0.05664	-0.07, p=0.13162	-0.07, p=0.15665
PIM1	0.21, p=0.04021	0.22, p=0.03138	-0.1, p=0.36079	0.14, p=0.23516	0.01, p=0.91484	0.04, p=0.581
