## Supplemental Table 4 for "Alterations in protein kinase networks in astrocytes and neurons derived from patients with familial Alzheimer’s Disease"

### Sheet: Diff Phopsh %
kinase	pos_count	neg_count	zero_count	total_mapped	over_perc	under_perc	zero_perc	comparison	nodiff_perc
DYRK	2	20	0	54	3.7037	37.037	0	astro_unseeded_F020	0.407407
JNK	1	20	0	48	2.08333	41.6667	0	astro_unseeded_F020	0.4375
PDK1	4	29	0	63	6.34921	46.0317	0	astro_unseeded_F020	0.52381
PIM	2	43	0	71	2.8169	60.5634	0	astro_unseeded_F020	0.633803
RAD53	4	21	0	33	12.1212	63.6364	0	astro_unseeded_F020	0.757576
DYRK	9	13	0	54	16.6667	24.0741	0	astro_unseeded_F033K	0.407407
JNK	10	11	0	48	20.8333	22.9167	0	astro_unseeded_F033K	0.4375
PDK1	21	12	0	63	33.3333	19.0476	0	astro_unseeded_F033K	0.52381
PIM	30	15	0	71	42.2535	21.1268	0	astro_unseeded_F033K	0.633803
RAD53	17	8	0	33	51.5152	24.2424	0	astro_unseeded_F033K	0.757576
DYRK	1	21	0	54	1.85185	38.8889	0	astro_unseeded_F034A	0.407407
JNK	1	20	0	48	2.08333	41.6667	0	astro_unseeded_F034A	0.4375
PDK1	1	31	0	63	1.5873	49.2063	0	astro_unseeded_F034A	0.507937
PIM	4	40	0	71	5.6338	56.338	0	astro_unseeded_F034A	0.619718
RAD53	2	22	0	33	6.06061	66.6667	0	astro_unseeded_F034A	0.727273
kinase	pos_count	neg_count	zero_count	total_mapped	over_perc	under_perc	zero_perc	comparison	nodiff_perc
DYRK	11	11	0	54	20.3704	20.3704	0	neuron_unseeded_F020A	0.407407
JNK	11	10	0	48	22.9167	20.8333	0	neuron_unseeded_F020A	0.4375
PDK1	15	18	0	63	23.8095	28.5714	0	neuron_unseeded_F020A	0.52381
PIM	16	29	0	71	22.5352	40.8451	0	neuron_unseeded_F020A	0.633803
RAD53	8	17	0	33	24.2424	51.5152	0	neuron_unseeded_F020A	0.757576
DYRK	3	19	0	54	5.55556	35.1852	0	neuron_unseeded_F033K	0.407407
JNK	3	18	0	48	6.25	37.5	0	neuron_unseeded_F033K	0.4375
PDK1	3	30	0	63	4.7619	47.619	0	neuron_unseeded_F033K	0.52381
PIM	4	41	0	71	5.6338	57.7465	0	neuron_unseeded_F033K	0.633803
RAD53	3	22	0	33	9.09091	66.6667	0	neuron_unseeded_F033K	0.757576
DYRK	0	22	0	54	0	40.7407	0	neuron_unseeded_F034A	0.407407
JNK	0	20	0	48	0	41.6667	0	neuron_unseeded_F034A	0.416667
PDK1	0	33	0	63	0	52.381	0	neuron_unseeded_F034A	0.52381
PIM	0	44	0	71	0	61.9718	0	neuron_unseeded_F034A	0.619718
RAD53	0	25	0	33	0	75.7576	0	neuron_unseeded_F034A	0.757576
